# Enrichment of somatic mutations in schizophrenia brain targets prenatally active transcription factor bindings sites

**DOI:** 10.1101/2022.02.23.481681

**Authors:** Eduardo A. Maury, Attila Jones, Vladimir Seplyarskiy, Chaggai Rosenbluh, Taejong Bae, Yifan Wang, Alexej Abyzov, Sattar Khoshkoo, Yasmine Chahine, Brain Somatic Mosaicism Network, Peter J. Park, Schahram Akbarian, Eunjung Alice Lee, Shamil R. Sunyaev, Christopher A. Walsh, Andrew Chess

## Abstract

Schizophrenia (SCZ) is a complex neuropsychiatric disorder in which both germline genetic mutations and maternal factors, such as infection and immune activation, have been implicated, but how these two strikingly different mechanisms might converge on the same phenotype is unknown. During development, cells accumulate somatic, mosaic mutations in ways that can be shaped by the cellular environment or endogenous processes, but these early developmental mutational patterns have not been studied in SCZ. Here we analyzed deep (267x) whole-genome sequencing (WGS) of DNA from cerebral cortical neurons isolated from 61 SCZ and 25 control postmortem brains to capture mutations occurring before or during fetal neurogenesis. SCZ cases showed a >15% increase in genome-wide sSNV compared to controls (p < 2e-10). Remarkably, mosaic T>G mutations and CpG transversions (CpG>GpG or CpG>ApG) were 79- and 62-fold enriched, respectively, at transcription factor binding sites (TFBS) in SCZ, but not in controls. The pattern of T>G mutations resembles mutational processes in cancer attributed to oxidative damage that is sterically blocked from DNA repair by transcription factors (TFs) bound to damaged DNA. The CpG transversions similarly suggest unfinished DNA demethylation resulting in abasic sites that can also be blocked from repair by bound TFs. Allele frequency analysis suggests that both localized mutational spikes occur in the first trimester. We call this prenatal mutational process “*skiagenesis*” (from the Greek *skia*, meaning shadow), as these mutations occur in the shadow of bound TFs. Skiagenesis reflects as-yet unidentified prenatal factors and is associated with SCZ risk in a subset (∼13%) of cases. In turn, mutational disruption of key TFBS active in fetal brain is well positioned to create SCZ-specific gene dysregulation in concert with germline risk genes. *Skiagenesis* provides a fingerprint for exploring how epigenomic regulation and prenatal factors such as maternal infection or immune activation may shape the developmental mutational landscape of human brain.
