## Supplementary material for "Enrichment of somatic mutations in schizophrenia brain targets prenatally active transcription factor bindings sites": Table S1

Name		Institution	E-mail	Comments
Sara	Bizzotto	Boston Children's Hospital	Sara.Bizzotto@CHILDRENS.HARVARD.EDU
Michael	Coulter	Boston Children's Hospital	Michael_Coulter@HMS.HARVARD.EDU
Caroline	Dias	Boston Children's Hospital	Caroline.Dias@CHILDRENS.HARVARD.EDU
Alissa	D'Gama	Boston Children's Hospital	Alissa_D'Gama@HMS.HARVARD.EDU
Javier	Ganz	Boston Children's Hospital	javier.ganz@CHILDRENS.HARVARD.EDU
Robert	Hill	Boston Children's Hospital	rshill.wl@GMAIL.COM
August Yue	Huang	Boston Children's Hospital	Yue.Huang@CHILDRENS.HARVARD.EDU
Sattar	Khoshkhoo	Boston Children's Hospital	Sattar.Khoshkhoo@CHILDRENS.HARVARD.EDU
Sonia	Kim	Boston Children's Hospital	soniakim@G.HARVARD.EDU
Alice	Lee	Boston Children's Hospital	ejalice.lee@GMAIL.COM
Michael	Lodato	Boston Children's Hospital	mlodato@GMAIL.COM
Eduardo	Maury	Boston Children's Hospital	eduardo_maury@hms.harvard.edu
Michael	Miller	Boston Children's Hospital	mbmiller@bwh.harvard.edu
Rebeca	Borges-Monroy	Boston Children's Hospital	rborgesmonroy@G.HARVARD.EDU
Rachel	Rodin	Boston Children's Hospital	rachelereiff@GMAIL.COM
Christopher A.	Walsh	Boston Children's Hospital	Christopher.Walsh@CHILDRENS.HARVARD.EDU
Zinan	Zhou	Boston Children's Hospital	Zinan.Zhou@CHILDRENS.HARVARD.EDU
Craig	Bohrson	Harvard University	craigbohrson@GMAIL.COM
Chong	Chu	Harvard University	chong_chu@HMS.HARVARD.EDU
Isidro	Cortes-Ciriano	Harvard University	isidrolauscher@GMAIL.COM
Yanmei	Dou	Harvard University	Yanmei_Dou@HMS.HARVARD.EDU
Alon	Galor	Harvard University	alon_galor@HMS.HARVARD.EDU
Doga	Gulhan	Harvard University	Doga_Gulhan@HMS.HARVARD.EDU
Minseok	Kwon	Harvard University	minseok_kwon@HMS.HARVARD.EDU
Joe	Luquette	Harvard University	luquette@G.HARVARD.EDU
Peter	Park	Harvard University	peter_park@HMS.HARVARD.EDU
Maxwell	Sherman	Harvard University	Maxwell_Sherman@HMS.HARVARD.EDU
Vinay	Viswanadham	Harvard University	vvv776@G.HARVARD.EDU
Schahram	Akbarian	Icahn School of Medicine at Mount Sinai	schahram.akbarian@MSSM.EDU
Andrew	Chess	Icahn School of Medicine at Mount Sinai	andrew.chess@MSSM.EDU
Attila	Jones	Icahn School of Medicine at Mount Sinai	attila.g.jones@gmail.com
Chaggai	Rosenbluh	Icahn School of Medicine at Mount Sinai	chaggai.rosenbluh@MSSM.EDU
Sean	Cho	Kennedy Krieger Institute	sean.cho@JHMI.EDU
Ben	Langmead	Kennedy Krieger Institute	langmea@CS.JHU.EDU
Jonathan	Pevsner	Kennedy Krieger Institute	pevsner@KENNEDYKRIEGER.ORG
Jeremy	Thorpe	Kennedy Krieger Institute	jthorpe6@JHMI.EDU
Jennifer	Erwin	Lieber Institute for Brain Development	Jennifer.Erwin@libd.org
Andrew	Jaffe	Lieber Institute for Brain Development	Andrew.Jaffe@LIBD.ORG
Michael	McConnell	Lieber Institute for Brain Development	mikemc@libd.org
Rujuta	Narurkar	Lieber Institute for Brain Development	Rujuta.Narurkar@LIBD.ORG
Apua	Paquola	Lieber Institute for Brain Development	apuapaquola@GMAIL.COM
Jooheon	Shin	Lieber Institute for Brain Development	jooheon.shin@LIBD.ORG
Richard	Straub	Lieber Institute for Brain Development	Richard.Straub@LIBD.ORG
Daniel	Weinberger	Lieber Institute for Brain Development	drweinberger@LIBD.ORG
Alexej	Abyzov	Mayo Clinic Rochester	Abyzov.Alexej@MAYO.EDU
Taejeong	Bae	Mayo Clinic Rochester	Bae.Taejeong@MAYO.EDU
Yeongjun	Jang	Mayo Clinic Rochester	Jang.Yeongjun@mayo.edu
Cindy	Molitor	Sage Bionetworks	cindy.molitor@SAGEBASE.ORG
Mette	Peters	Sage Bionetworks	mette.peters@SAGEBASE.ORG
Fred	Gage	Salk Institute for Biological Studies	gage@SALK.EDU
Sara	Linker	Salk Institute for Biological Studies	slinker@SALK.EDU
Patrick	Reed	Salk Institute for Biological Studies	preed@SALK.EDU
Meiyan	Wang	Salk Institute for Biological Studies	mwang@SALK.EDU
Alexander	Urban	Stanford University	aeurban@STANFORD.EDU
Bo	Zhou	Stanford University	bo.zhou@STANFORD.EDU
Xiaowei	Zhu	Stanford University	xwzhu@STANFORD.EDU
Reenal	Pattni	Stanford University	reenal@stanford.edu
Aitor	Serres Amero	Universitat Pompeu Fabra	aitor.serres@UPF.EDU
David	Juan	Universitat Pompeu Fabra	david.juan@UPF.EDU
Irene	Lobon	Universitat Pompeu Fabra	irenelobong@GMAIL.COM
Tomas	Marques-Bonet	Universitat Pompeu Fabra	tomas.marques@UPF.EDU
Manuel	Solis Moruno	Universitat Pompeu Fabra	manuelsolismoruno@GMAIL.COM
Raquel	Garcia Perez	Universitat Pompeu Fabra	raquel.garcia@UPF.EDU
Inna	Povolotskaya	Universitat Pompeu Fabra	inna.povolotskaya@UPF.EDU
Eduardo	Soriano	University of Barcelona	esoriano@ub.edu
Gary	Mathern	University of California, Los Angeles	gmathern@UCLA.EDU
Danny	Antaki	University of California, San Diego	dantakli@UCSD.EDU
Dan	Averbuj	University of California, San Diego	dan.averbuj@GMAIL.COM
Laurel	Ball	University of California, San Diego	llball@UCSD.EDU
Martin	Breuss	University of California, San Diego	mbreuss@UCSD.EDU
Eric	Courchesne	University of California, San Diego	ecourchesne1949@GMAIL.COM
Joseph	Gleeson	University of California, San Diego	jogleeson@ucsd.edu
Xiaoxu	Yang	University of California, San Diego	xiy010@health.ucsd.edu
Changuk	Chung	University of California, San Diego	chchung@health.ucsd.edu
Sarah B.	Emery	University of Michigan	sbherman@MED.UMICH.EDU
Diane A.	Flasch	University of Michigan	daflasch@UMICH.EDU
Jeffrey M.	Kidd	University of Michigan	jmkidd@MED.UMICH.EDU
Huira C.	Kopera	University of Michigan	chongh@UMICH.EDU
Kenneth Y.	Kwan	University of Michigan	kykwan@UMICH.EDU
Ryan E.	Mills	University of Michigan	remills@UMICH.EDU
John B.	Moldovan	University of Michigan	jmoldova@UMICH.EDU
John V.	Moran	University of Michigan	moranj@UMICH.EDU
Chen	Sun	University of Michigan	cnsun@umich.edu
Xuefang	Zhao	University of Michigan	xuefzhao@UMICH.EDU
Weichen	Zhou	University of Michigan	arthurz@UMICH.EDU
Trenton J.	Frisbie	University of Michigan	friz@umich.edu
Yifan	Wang	University of Michigan / Mayo Clinic Rochester	Wang.Yifan@mayo.edu
Adriana	Cherskov	Yale University	adriana.cherskov@YALE.EDU
Liana	Fasching	Yale University	liana.fasching@YALE.EDU
Alexandre	Jourdon	Yale University	alexandre.jourdon@YALE.EDU
Sirisha	Pochareddy	Yale University	sirisha.pochareddy@YALE.EDU
Soraya	Scuderi	Yale University	soraya.scuderi@YALE.EDU
Nenad	Sestan	Yale University	nenad.sestan@YALE.EDU
Flora	Vaccarino	Yale University	flora.vaccarino@YALE.EDU
