## Supplementary material for "Enrichment of somatic mutations in schizophrenia brain targets prenatally active transcription factor bindings sites": Table S2

Individual ID	Institution	Reported Gender	Dx	PMI (in hours)	Mean Coverage	ageOfDeath
CMC_MSSM_027	MSSM	Male	SCZ	12.1	256.144	66
CMC_MSSM_055	MSSM	Male	Control	23.9	287.758	66
CMC_MSSM_056	MSSM	Female	Control	16.5	123.426	67
CMC_MSSM_069	MSSM	Female	Control	20.2	59.6804	63
CMC_MSSM_097	MSSM	Male	SCZ	50.6	444.004	73
CMC_MSSM_099	MSSM	Female	Control	7	309.552	62
CMC_MSSM_100	MSSM	Male	Control	23.3	503.417	64
CMC_MSSM_106	MSSM	Female	Control	11.1	235.203	94
CMC_MSSM_109	MSSM	Female	Control	7.6	294.509	95
CMC_MSSM_116	MSSM	Female	SCZ	16.6	74.7257	74
CMC_MSSM_118	MSSM	Male	SCZ	14.8	83.9863	54
CMC_MSSM_130	MSSM	Male	Control	10.7	294.429	41
CMC_MSSM_142	MSSM	Female	SCZ	3.4	178.537	79
CMC_MSSM_158	MSSM	Female	SCZ	3.1	72.9909	77
CMC_MSSM_161	MSSM	Female	SCZ	33.3	112.252	86
CMC_MSSM_162	MSSM	Female	SCZ	48.1	284.025	84
CMC_MSSM_168	MSSM	Male	SCZ	3.3	188.189	73
CMC_MSSM_175	MSSM	Male	Control	8.7	150.921	79
CMC_MSSM_178	MSSM	Male	Control	21	244.489	60
CMC_MSSM_179	MSSM	Female	Control	11.5	210.756	86
CMC_MSSM_180	MSSM	Male	SCZ	40.4	229.722	95
CMC_MSSM_183	MSSM	Male	Control	10.8	231.795	66
CMC_MSSM_193	MSSM	Male	SCZ	9.8	181.473	70
CMC_MSSM_199	MSSM	Female	SCZ	49.9	123.641	82
CMC_MSSM_201	MSSM	Female	SCZ	44.4	52.2932	84
CMC_MSSM_211	MSSM	Female	SCZ	15	247.218	71
CMC_MSSM_213	MSSM	Male	SCZ	43	484.775	62
CMC_MSSM_215	MSSM	Male	Control	9.6	193.072	84
CMC_MSSM_222	MSSM	Male	SCZ	14.6	252.684	68
CMC_MSSM_224	MSSM	Female	SCZ	6.3	195.636	53
CMC_MSSM_227	MSSM	Male	Control	13	267.805	27
CMC_MSSM_254	MSSM	Male	SCZ	47.7	434.758	64
CMC_MSSM_265	MSSM	Male	SCZ	23.8	268.923	84
CMC_MSSM_266	MSSM	Male	SCZ	26	76.8148	81
CMC_MSSM_269	MSSM	Male	SCZ	7.4	330.829	79
CMC_MSSM_273	MSSM	Male	SCZ	5.1	195.451	82
CMC_MSSM_291	MSSM	Male	SCZ	32.3	88.9074	84
CMC_MSSM_293	MSSM	Male	SCZ	27	69.5213	69
CMC_MSSM_295	MSSM	Male	SCZ	34.1	145.036	62
CMC_MSSM_297	MSSM	Male	SCZ	27	250.717	47
CMC_MSSM_299	MSSM	Female	SCZ	29.9	58.9915	59
CMC_MSSM_304	MSSM	Male	SCZ	47.3	139.222	76
CMC_MSSM_305	MSSM	Female	SCZ	7.6	258.78	86
CMC_MSSM_308	MSSM	Male	SCZ	47.5	99.9094	60
CMC_MSSM_321	MSSM	Male	SCZ	25.5	427.07	48
CMC_MSSM_327	MSSM	Female	SCZ	48.4	307.04	81
CMC_MSSM_331	MSSM	Female	SCZ	29.9	98.0301	67
CMC_MSSM_339	MSSM	Male	SCZ	31.8	218.483	58
CMC_MSSM_340	MSSM	Male	SCZ	29.9	297.971	76
CMC_MSSM_343	MSSM	Female	SCZ	21.9	281.931	59
CMC_MSSM_346	MSSM	Male	SCZ	3.5	142.338	68
CMC_MSSM_348	MSSM	Female	SCZ	45	232.637	89
CMC_MSSM_352	MSSM	Male	SCZ	4.3	311.437	64
CMC_MSSM_362	MSSM	Male	SCZ	7.2	229.512	73
CMC_MSSM_363	MSSM	Female	SCZ	9.7	242.17	77
CMC_MSSM_364	MSSM	Male	SCZ	13.5	302.812	56
CMC_MSSM_366	MSSM	Male	SCZ	5.3	302.399	84
CMC_MSSM_369	MSSM	Male	Control	4.2	206.806	93
CMC_MSSM_370	MSSM	Female	SCZ	5.5	210.898	71
CMC_MSSM_372	MSSM	Male	SCZ	17.7	230.257	93
CMC_MSSM_373	MSSM	Male	SCZ	26	247.921	92
CMC_MSSM_379	MSSM	Male	SCZ	9.5	243.593	71
CMC_MSSM_391	MSSM	Male	Control	33	179.937	75
CMC_MSSM_405	MSSM	Male	SCZ	6.4	532.064	59
CMC_MSSM_406	MSSM	Female	Control	7.5	441.409	90
CMC_MSSM_415	MSSM	Male	SCZ	6.7	266.213	58
CMC_PITT_004	Pitt	Female	SCZ	20.1	254.167	25
CMC_PITT_007	Pitt	Female	SCZ	23.8	278.951	46
CMC_PITT_010	Pitt	Male	Control	24.2	175.638	51
CMC_PITT_017	Pitt	Male	SCZ	22.9	156.681	62
CMC_PITT_020	Pitt	Female	SCZ	14.4	299.181	47
CMC_PITT_024	Pitt	Female	SCZ	20.1	100.912	41
CMC_PITT_036	Pitt	Male	Control	4.8	135.993	32
CMC_PITT_050	Pitt	Male	Control	24.1	293.394	65
CMC_PITT_052	Pitt	Male	SCZ	24.1	304.421	59
CMC_PITT_060	Pitt	Male	SCZ	17.4	125.664	65
CMC_PITT_064	Pitt	Male	Control	24.4	255.709	54
CMC_PITT_071	Pitt	Male	SCZ	31.9	251.229	51
CMC_PITT_072	Pitt	Male	SCZ	28.1	183.717	60
CMC_PITT_082	Pitt	Male	Control	16.4	280.642	61
CMC_PITT_091	Pitt	Male	SCZ	23.5	190.522	49
CMC_PITT_098	Pitt	Male	Control	14.5	300.268	56
CMC_PITT_101	Pitt	Male	Control	26.1	169.43	42
CMC_PITT_113	Pitt	Male	Control	16.6	287.221	48
CMC_PITT_117	Pitt	Male	SCZ	28	291.963	33
CMC_PITT_118	Pitt	Female	SCZ	23.8	249.098	71
