## Supplementary material for "Enrichment of somatic mutations in schizophrenia brain targets prenatally active transcription factor bindings sites": Table S3

### Sheet: TableS3A
Number of SCZ mutations at TFBS+DHS	Number of Control mutations at TFBS+DHS	scz sites (bp)	ctrl sites (bp)	Transcription Factor	Rate Ratio	2.5% CI	97.5% CI	p-value
39	5	110909	45454	ESR1	3.19672	1.25904	10.3913	0.00753308
35	4	110909	45454	ANDR	3.58607	1.28223	13.89	0.00760399
33	4	110909	45454	MYC	3.38115	1.20257	13.1376	0.011234
30	3	110909	45454	E2F1	4.09836	1.27454	20.986	0.0112512
20	1	110909	45454	NFYA	8.19672	1.31101	339.736	0.0137202
36	5	110909	45454	MAX	2.95082	1.15416	9.63351	0.01553
36	5	110909	45454	SPI1	2.95082	1.15416	9.63351	0.01553
24	2	110909	45454	TYY1	4.91803	1.22101	42.9343	0.0157444
32	4	110909	45454	TF65	3.27869	1.16276	12.7613	0.0162159
28	3	110909	45454	CREB1	3.82514	1.18152	19.6606	0.0164035
31	4	110909	45454	P53	3.17623	1.12296	12.3851	0.0238229
16	1	110909	45454	FOS	6.55738	1.01871	274.985	0.0332185
25	3	110909	45454	BCL6	3.4153	1.04212	17.6724	0.0357668
25	3	110909	45454	PO5F1	3.4153	1.04212	17.6724	0.0357668
28	4	110909	45454	FLI1	2.86885	1.00364	11.2562	0.0493051
28	4	110909	45454	GATA1	2.86885	1.00364	11.2562	0.0493051
23	3	110909	45454	GCR	3.14208	0.949305	16.3468	0.0520915
24	3	110909	45454	FOXM1	3.27869	0.9957	17.0096	0.0535489
20	2	110909	45454	KLF5	4.09836	0.995576	36.1644	0.0565042
20	2	110909	45454	NRF1	4.09836	0.995576	36.1644	0.0565042
9	0	110909	45454	E2F4	Inf	0.808945	Inf	0.0670516
33	6	110909	45454	RUNX1	2.2541	0.932657	6.58106	0.0761053
22	3	110909	45454	MYB	3.00546	0.90294	15.684	0.0761288
22	3	110909	45454	STAT1	3.00546	0.90294	15.684	0.0761288
29	5	110909	45454	CTCF	2.37705	0.909807	7.86492	0.0870394
24	4	110909	45454	PRGR	2.45902	0.844818	9.75081	0.0971598
24	4	110909	45454	SP1	2.45902	0.844818	9.75081	0.0971598
38	8	110909	45454	FOXA1	1.94672	0.894582	4.8308	0.103096
21	3	110909	45454	KMT2B	2.86885	0.856609	15.0211	0.112294
8	0	110909	45454	HSF1	Inf	0.699578	Inf	0.115102
8	0	110909	45454	KDM5A	Inf	0.699578	Inf	0.115102
16	2	110909	45454	ERG	3.27869	0.770838	29.3938	0.119861
16	2	110909	45454	TBP	3.27869	0.770838	29.3938	0.119861
22	4	110909	45454	KDM5B	2.2541	0.765561	8.99795	0.136595
22	4	110909	45454	SUH	2.2541	0.765561	8.99795	0.136595
18	3	110909	45454	GATA3	2.45902	0.717872	13.0323	0.156186
18	3	110909	45454	SOX2	2.45902	0.717872	13.0323	0.156186
19	3	110909	45454	AP2C	2.59563	0.764069	13.6953	0.157113
14	2	110909	45454	GATA2	2.86885	0.658903	26.008	0.176696
14	2	110909	45454	TF7L2	2.86885	0.658903	26.008	0.176696
15	2	110909	45454	RXRA	3.07377	0.714823	27.701	0.179156
6	0	110909	45454	NANOG	Inf	0.482551	Inf	0.190677
10	1	110909	45454	CEBPA	4.09836	0.583032	177.859	0.194093
1	2	110909	45454	NCOR2	0.204918	0.00347335	3.93628	0.204385
23	5	110909	45454	GABPA	1.88525	0.701031	6.34835	0.218284
23	5	110909	45454	HTF4	1.88525	0.701031	6.34835	0.218284
26	6	110909	45454	ETS1	1.77596	0.714875	5.27632	0.244727
13	2	110909	45454	FOXP1	2.66393	0.603099	24.315	0.257667
13	2	110909	45454	HIF1A	2.66393	0.603099	24.315	0.257667
13	2	110909	45454	JUN	2.66393	0.603099	24.315	0.257667
13	2	110909	45454	VDR	2.66393	0.603099	24.315	0.257667
19	4	110909	45454	TAL1	1.94672	0.646955	7.8684	0.25829
20	4	110909	45454	ETV1	2.04918	0.686446	8.24496	0.260096
0	1	110909	45454	COT2	0	0	15.9836	0.290698
0	1	110909	45454	LYL1	0	0	15.9836	0.290698
0	1	110909	45454	SNPC4	0	0	15.9836	0.290698
9	1	110909	45454	ATF3	3.68852	0.511111	161.672	0.299115
9	1	110909	45454	SMAD1	3.68852	0.511111	161.672	0.299115
9	1	110909	45454	SMAD4	3.68852	0.511111	161.672	0.299115
15	3	110909	45454	MYCN	2.04918	0.579682	11.0429	0.307798
4	0	110909	45454	IKZF1	Inf	0.270543	Inf	0.329958
4	0	110909	45454	KDM5C	Inf	0.270543	Inf	0.329958
4	0	110909	45454	SIX2	Inf	0.270543	Inf	0.329958
5	0	110909	45454	ERR1	Inf	0.375556	Inf	0.330531
5	0	110909	45454	JARD2	Inf	0.375556	Inf	0.330531
4	3	110909	45454	EGR2	0.546448	0.0924458	3.73041	0.422254
4	3	110909	45454	MITF	0.546448	0.0924458	3.73041	0.422254
4	3	110909	45454	TBX21	0.546448	0.0924458	3.73041	0.422254
7	1	110909	45454	REST	2.86885	0.368566	129.296	0.451695
7	1	110909	45454	ZFX	2.86885	0.368566	129.296	0.451695
16	4	110909	45454	ELF1	1.63934	0.528833	6.73838	0.46647
1	1	110909	45454	COE1	0.409836	0.00522105	32.1708	0.49689
1	1	110909	45454	NCOA1	0.409836	0.00522105	32.1708	0.49689
9	2	110909	45454	JUND	1.84426	0.381726	17.5409	0.527444
10	2	110909	45454	CEBPB	2.04918	0.436692	19.2348	0.527923
3	0	110909	45454	FOSL2	Inf	0.169357	Inf	0.561241
3	0	110909	45454	LEF1	Inf	0.169357	Inf	0.561241
3	0	110909	45454	PRD14	Inf	0.169357	Inf	0.561241
12	3	110909	45454	IRF1	1.63934	0.442407	9.05258	0.576189
12	3	110909	45454	P63	1.63934	0.442407	9.05258	0.576189
13	3	110909	45454	PPARG	1.77596	0.488028	9.71614	0.58191
15	4	110909	45454	NCOR1	1.53689	0.489612	6.36157	0.614713
3	2	110909	45454	ESR2	0.614754	0.0704215	7.36031	0.632094
5	1	110909	45454	KMT2A	2.04918	0.2293	96.9212	0.679152
5	1	110909	45454	TEAD1	2.04918	0.2293	96.9212	0.679152
6	1	110909	45454	STA5A	2.45902	0.298337	113.109	0.68139
6	1	110909	45454	TFAP4	2.45902	0.298337	113.109	0.68139
5	3	110909	45454	RARA	0.68306	0.132895	4.39856	0.698679
6	3	110909	45454	AP2A	0.819672	0.175055	5.06526	0.725207
8	2	110909	45454	GATA6	1.63934	0.327153	15.8466	0.733728
8	2	110909	45454	HNF4A	1.63934	0.327153	15.8466	0.733728
8	2	110909	45454	NFE2	1.63934	0.327153	15.8466	0.733728
8	2	110909	45454	TEAD4	1.63934	0.327153	15.8466	0.733728
8	2	110909	45454	ZBT17	1.63934	0.327153	15.8466	0.733728
10	3	110909	45454	NKX21	1.36612	0.351755	7.72489	0.767964
13	4	110909	45454	ZN143	1.33197	0.41149	5.60763	0.791678
0	0	110909	45454	ARNT	NA	0	Inf	1
2	0	110909	45454	ASCL1	Inf	0.0769709	Inf	1
0	0	110909	45454	ATF4	NA	0	Inf	1
0	0	110909	45454	ATRX	NA	0	Inf	1
2	1	110909	45454	BACH2	0.819672	0.0426711	48.3583	1
2	1	110909	45454	BMAL1	0.819672	0.0426711	48.3583	1
0	0	110909	45454	CDX2	NA	0	Inf	1
1	0	110909	45454	DUX4	Inf	0.0105086	Inf	1
6	2	110909	45454	ELK4	1.22951	0.219852	12.4562	1
0	0	110909	45454	EPAS1	NA	0	Inf	1
4	2	110909	45454	FOXA2	0.819672	0.117473	9.06135	1
3	1	110909	45454	FOXK1	1.22951	0.0987214	64.5459	1
0	0	110909	45454	FOXO1	NA	0	Inf	1
7	2	110909	45454	GATA4	1.43443	0.273118	14.1518	1
4	2	110909	45454	GRHL2	0.819672	0.117473	9.06135	1
0	0	110909	45454	IRF2	NA	0	Inf	1
1	0	110909	45454	KLF1	Inf	0.0105086	Inf	1
4	2	110909	45454	KLF4	0.819672	0.117473	9.06135	1
0	0	110909	45454	KLF6	NA	0	Inf	1
2	1	110909	45454	MAF	0.819672	0.0426711	48.3583	1
0	0	110909	45454	MEIS1	NA	0	Inf	1
0	0	110909	45454	MYBB	NA	0	Inf	1
2	0	110909	45454	NFKB1	Inf	0.0769709	Inf	1
0	0	110909	45454	NKX31	NA	0	Inf	1
1	0	110909	45454	NR1H3	Inf	0.0105086	Inf	1
2	1	110909	45454	NR2C2	0.819672	0.0426711	48.3583	1
0	0	110909	45454	OTX2	NA	0	Inf	1
2	1	110909	45454	PAX5	0.819672	0.0426711	48.3583	1
0	0	110909	45454	PAX6	NA	0	Inf	1
2	0	110909	45454	PDX1	Inf	0.0769709	Inf	1
0	0	110909	45454	PO2F1	NA	0	Inf	1
0	0	110909	45454	PRDM1	NA	0	Inf	1
2	1	110909	45454	SMAD2	0.819672	0.0426711	48.3583	1
12	4	110909	45454	SMAD3	1.22951	0.372636	5.23047	1
0	0	110909	45454	SMRC1	NA	0	Inf	1
0	0	110909	45454	SOX9	NA	0	Inf	1
2	0	110909	45454	STAT3	Inf	0.0769709	Inf	1
0	0	110909	45454	STAT4	NA	0	Inf	1
0	0	110909	45454	TFE2	NA	0	Inf	1
3	1	110909	45454	UBF1	1.22951	0.0987214	64.5459	1
0	0	110909	45454	ZBT16	NA	0	Inf	1
0	0	110909	45454	ZN263	NA	0	Inf	1

### Sheet: TableS3B
Number of SCZ mutations at TFBS+DHS at promoters	Number of Control mutations at TFBS+DHS at promoters	scz sites (bp)	ctrl sites (bp)	Transcription Factor	Rate Ratio	2.5% CI	97.5% CI	p-value
30	3	110909	45454	FOXA1	4.09836	1.27454	20.986	0.0112512
18	1	110909	45454	NFYA	7.37705	1.16476	307.361	0.0210351
26	3	110909	45454	E2F1	3.55191	1.08857	18.3352	0.0242581
27	3	110909	45454	MAX	3.68852	1.13503	18.9979	0.0248208
29	4	110909	45454	ANDR	2.97131	1.0434	11.6325	0.0338839
21	2	110909	45454	TYY1	4.30328	1.05188	37.857	0.0362767
23	3	110909	45454	CREB1	3.14208	0.949305	16.3468	0.0520915
23	3	110909	45454	PO5F1	3.14208	0.949305	16.3468	0.0520915
24	3	110909	45454	BCL6	3.27869	0.9957	17.0096	0.0535489
19	2	110909	45454	NRF1	3.89344	0.93931	34.4719	0.0539586
30	5	110909	45454	SPI1	2.45902	0.944674	8.11762	0.0618594
26	4	110909	45454	P53	2.66393	0.924186	10.5036	0.0690859
22	3	110909	45454	SP1	3.00546	0.90294	15.684	0.0761288
13	1	110909	45454	FOS	5.32787	0.800246	226.422	0.0810758
18	2	110909	45454	KLF5	3.68852	0.883093	32.7792	0.0818015
28	5	110909	45454	RUNX1	2.29508	0.874957	7.61221	0.0858437
29	5	110909	45454	ESR1	2.37705	0.909807	7.86492	0.0870394
25	4	110909	45454	CTCF	2.56148	0.88449	10.1272	0.0992011
25	4	110909	45454	MYC	2.56148	0.88449	10.1272	0.0992011
20	3	110909	45454	STAT1	2.73224	0.810317	14.3582	0.108949
21	3	110909	45454	FOXM1	2.86885	0.856609	15.0211	0.112294
8	0	110909	45454	E2F4	Inf	0.699578	Inf	0.115102
8	0	110909	45454	KDM5A	Inf	0.699578	Inf	0.115102
22	4	110909	45454	GATA1	2.2541	0.765561	8.99795	0.136595
23	4	110909	45454	FLI1	2.35656	0.805174	9.3744	0.136655
23	4	110909	45454	TF65	2.35656	0.805174	9.3744	0.136655
18	3	110909	45454	GCR	2.45902	0.717872	13.0323	0.156186
19	3	110909	45454	KMT2B	2.59563	0.764069	13.6953	0.157113
19	3	110909	45454	MYB	2.59563	0.764069	13.6953	0.157113
14	2	110909	45454	RXRA	2.86885	0.658903	26.008	0.176696
14	2	110909	45454	SOX2	2.86885	0.658903	26.008	0.176696
15	2	110909	45454	ERG	3.07377	0.714823	27.701	0.179156
6	0	110909	45454	HSF1	Inf	0.482551	Inf	0.190677
6	0	110909	45454	NANOG	Inf	0.482551	Inf	0.190677
1	2	110909	45454	NCOR2	0.204918	0.00347335	3.93628	0.204385
13	2	110909	45454	TBP	2.66393	0.603099	24.315	0.257667
19	4	110909	45454	KDM5B	1.94672	0.646955	7.8684	0.25829
0	1	110909	45454	LYL1	0	0	15.9836	0.290698
0	1	110909	45454	SNPC4	0	0	15.9836	0.290698
22	5	110909	45454	HTF4	1.80328	0.66633	6.0955	0.291306
16	3	110909	45454	PRGR	2.18579	0.625667	11.7061	0.31118
4	0	110909	45454	IKZF1	Inf	0.270543	Inf	0.329958
4	0	110909	45454	KDM5C	Inf	0.270543	Inf	0.329958
5	0	110909	45454	ERR1	Inf	0.375556	Inf	0.330531
18	4	110909	45454	ETV1	1.84426	0.607516	7.49179	0.349815
18	4	110909	45454	SUH	1.84426	0.607516	7.49179	0.349815
18	4	110909	45454	TAL1	1.84426	0.607516	7.49179	0.349815
11	2	110909	45454	GATA2	2.2541	0.491951	20.9284	0.370324
11	2	110909	45454	JUN	2.2541	0.491951	20.9284	0.370324
11	2	110909	45454	TF7L2	2.2541	0.491951	20.9284	0.370324
12	2	110909	45454	FOXP1	2.45902	0.547436	22.6218	0.376274
12	2	110909	45454	HIF1A	2.45902	0.547436	22.6218	0.376274
21	5	110909	45454	GABPA	1.72131	0.631664	5.84261	0.387209
23	6	110909	45454	ETS1	1.57104	0.621855	4.71684	0.414858
4	3	110909	45454	AP2A	0.546448	0.0924458	3.73041	0.422254
4	3	110909	45454	EGR2	0.546448	0.0924458	3.73041	0.422254
4	3	110909	45454	TBX21	0.546448	0.0924458	3.73041	0.422254
14	3	110909	45454	AP2C	1.91257	0.533796	10.3796	0.425421
7	1	110909	45454	REST	2.86885	0.368566	129.296	0.451695
8	1	110909	45454	HNF4A	3.27869	0.439571	145.484	0.462427
8	1	110909	45454	SMAD4	3.27869	0.439571	145.484	0.462427
1	1	110909	45454	COE1	0.409836	0.00522105	32.1708	0.49689
1	1	110909	45454	NCOA1	0.409836	0.00522105	32.1708	0.49689
1	1	110909	45454	NR2C2	0.409836	0.00522105	32.1708	0.49689
9	2	110909	45454	NKX21	1.84426	0.381726	17.5409	0.527444
10	2	110909	45454	VDR	2.04918	0.436692	19.2348	0.527923
3	0	110909	45454	JARD2	Inf	0.169357	Inf	0.561241
3	0	110909	45454	LEF1	Inf	0.169357	Inf	0.561241
3	0	110909	45454	PRD14	Inf	0.169357	Inf	0.561241
12	3	110909	45454	MYCN	1.63934	0.442407	9.05258	0.576189
2	2	110909	45454	ESR2	0.409836	0.0297069	5.65408	0.58505
14	4	110909	45454	NCOR1	1.43443	0.45049	5.98466	0.613729
15	4	110909	45454	ELF1	1.53689	0.489612	6.36157	0.614713
6	1	110909	45454	ATF3	2.45902	0.298337	113.109	0.68139
6	1	110909	45454	CEBPA	2.45902	0.298337	113.109	0.68139
6	1	110909	45454	SMAD1	2.45902	0.298337	113.109	0.68139
6	1	110909	45454	STA5A	2.45902	0.298337	113.109	0.68139
5	3	110909	45454	RARA	0.68306	0.132895	4.39856	0.698679
8	2	110909	45454	GATA6	1.63934	0.327153	15.8466	0.733728
8	2	110909	45454	ZBT17	1.63934	0.327153	15.8466	0.733728
11	3	110909	45454	GATA3	1.50273	0.396966	8.38884	0.769583
11	3	110909	45454	IRF1	1.50273	0.396966	8.38884	0.769583
0	0	110909	45454	ARNT	NA	0	Inf	1
2	0	110909	45454	ASCL1	Inf	0.0769709	Inf	1
0	0	110909	45454	ATF4	NA	0	Inf	1
0	0	110909	45454	ATRX	NA	0	Inf	1
2	0	110909	45454	BACH2	Inf	0.0769709	Inf	1
2	1	110909	45454	BMAL1	0.819672	0.0426711	48.3583	1
0	0	110909	45454	CDX2	NA	0	Inf	1
6	2	110909	45454	CEBPB	1.22951	0.219852	12.4562	1
0	0	110909	45454	COT2	NA	0	Inf	1
1	0	110909	45454	DUX4	Inf	0.0105086	Inf	1
5	2	110909	45454	ELK4	1.02459	0.16774	10.7596	1
0	0	110909	45454	EPAS1	NA	0	Inf	1
1	0	110909	45454	FOSL2	Inf	0.0105086	Inf	1
4	1	110909	45454	FOXA2	1.63934	0.162227	80.7336	1
2	1	110909	45454	FOXK1	0.819672	0.0426711	48.3583	1
0	0	110909	45454	FOXO1	NA	0	Inf	1
6	2	110909	45454	GATA4	1.22951	0.219852	12.4562	1
4	2	110909	45454	GRHL2	0.819672	0.117473	9.06135	1
0	0	110909	45454	IRF2	NA	0	Inf	1
7	2	110909	45454	JUND	1.43443	0.273118	14.1518	1
1	0	110909	45454	KLF1	Inf	0.0105086	Inf	1
4	2	110909	45454	KLF4	0.819672	0.117473	9.06135	1
0	0	110909	45454	KLF6	NA	0	Inf	1
4	1	110909	45454	KMT2A	1.63934	0.162227	80.7336	1
2	1	110909	45454	MAF	0.819672	0.0426711	48.3583	1
0	0	110909	45454	MEIS1	NA	0	Inf	1
4	2	110909	45454	MITF	0.819672	0.117473	9.06135	1
0	0	110909	45454	MYBB	NA	0	Inf	1
7	2	110909	45454	NFE2	1.43443	0.273118	14.1518	1
1	0	110909	45454	NFKB1	Inf	0.0105086	Inf	1
0	0	110909	45454	NKX31	NA	0	Inf	1
1	0	110909	45454	NR1H3	Inf	0.0105086	Inf	1
0	0	110909	45454	OTX2	NA	0	Inf	1
9	3	110909	45454	P63	1.22951	0.306838	7.06066	1
2	1	110909	45454	PAX5	0.819672	0.0426711	48.3583	1
0	0	110909	45454	PAX6	NA	0	Inf	1
0	0	110909	45454	PDX1	NA	0	Inf	1
0	0	110909	45454	PO2F1	NA	0	Inf	1
8	3	110909	45454	PPARG	1.0929	0.26231	6.39607	1
0	0	110909	45454	PRDM1	NA	0	Inf	1
0	0	110909	45454	SIX2	NA	0	Inf	1
2	1	110909	45454	SMAD2	0.819672	0.0426711	48.3583	1
11	4	110909	45454	SMAD3	1.12705	0.333964	4.85314	1
0	0	110909	45454	SMRC1	NA	0	Inf	1
0	0	110909	45454	SOX9	NA	0	Inf	1
2	0	110909	45454	STAT3	Inf	0.0769709	Inf	1
0	0	110909	45454	STAT4	NA	0	Inf	1
3	1	110909	45454	TEAD1	1.22951	0.0987214	64.5459	1
6	2	110909	45454	TEAD4	1.22951	0.219852	12.4562	1
4	1	110909	45454	TFAP4	1.63934	0.162227	80.7336	1
0	0	110909	45454	TFE2	NA	0	Inf	1
3	1	110909	45454	UBF1	1.22951	0.0987214	64.5459	1
0	0	110909	45454	ZBT16	NA	0	Inf	1
4	1	110909	45454	ZFX	1.63934	0.162227	80.7336	1
11	4	110909	45454	ZN143	1.12705	0.333964	4.85314	1
0	0	110909	45454	ZN263	NA	0	Inf	1

### Sheet: TableS3C
Number of mutations at TFBS+DHS	base pairs	Transcription Factor	Rate Ratio	2.5% CI	97.5% CI	p-value
6	535500	SP1	14.321	5.25036	31.2162	5.29294e-06
4	278800	RXRA	18.3379	4.99242	47.0127	7.95732e-05
5	703500	ANDR	9.08422	2.94696	21.2287	0.000268287
4	433800	HTF4/TCF12	11.7856	3.20859	30.2147	0.000423585
3	241100	JUN	15.904	3.27749	46.5335	0.000973921
2	94800	STA5A	26.9652	3.26375	97.5126	0.00262136
3	495600	KDM5B	7.73698	1.59444	22.6377	0.00730012
2	170100	E2F4	15.0282	1.81895	54.3456	0.0081169
2	184200	P63	13.8778	1.67971	50.1856	0.00944932
3	611700	TF65	6.26851	1.29182	18.3411	0.0128406
1	22400	UBF1	57.0602	1.44405	318.219	0.0173797
2	284300	MYCN	8.99155	1.0883	32.5156	0.0213808
2	306100	NCOR1	8.35119	1.01079	30.1999	0.0245104
1	33100	ESR2	38.6148	0.977243	215.351	0.0255747
1	33900	BACH2	37.7035	0.954181	210.269	0.0261846
2	359200	ETV1	7.11664	0.861368	25.7355	0.0328488
1	44500	JARD2	28.7225	0.726893	160.182	0.0342305
2	390300	SUH	6.54957	0.792732	23.6848	0.038174
2	450600	PO5F1	5.6731	0.686648	20.5153	0.049347
2	460500	FOXM1	5.55114	0.671886	20.0743	0.0512815
2	477600	BCL6	5.35238	0.64783	19.3555	0.0546857
2	489900	GABPA	5.218	0.631565	18.8696	0.0571822
2	511100	CREB1	5.00156	0.605368	18.0869	0.061576
1	81500	ERR1	15.6828	0.396893	87.4615	0.0617976
2	542400	GATA1	4.71294	0.570434	17.0431	0.0682639
1	105000	ELK4	12.1728	0.308064	67.8868	0.0788962
2	596900	E2F1	4.28262	0.518351	15.487	0.0804394
2	623900	RUNX1	4.09729	0.495918	14.8168	0.086701
2	642900	ESR1	3.9762	0.481262	14.3789	0.0911919
2	646900	MYC	3.95161	0.478286	14.29	0.0921459
1	155300	ATF3	8.23019	0.208286	45.899	0.114454
1	192100	ZBT17	6.65356	0.168385	37.1063	0.139596
1	197200	REST	6.48149	0.16403	36.1466	0.143023
1	197700	NKX21	6.46509	0.163615	36.0552	0.143358
1	204900	ZFX	6.23792	0.157866	34.7883	0.148172
1	208600	TF7L2	6.12727	0.155066	34.1712	0.150635
1	234900	VDR	5.44125	0.137704	30.3453	0.16794
1	242200	GATA3	5.27725	0.133554	29.4307	0.17268
1	249300	IRF1	5.12695	0.12975	28.5925	0.177264
1	261000	PPARG	4.89712	0.123934	27.3108	0.184764
1	303900	TBP	4.20582	0.106439	23.4555	0.211681
1	322200	STAT1	3.96694	0.100393	22.1233	0.222891
1	336900	AP2C	3.79385	0.0960129	21.158	0.23178
1	349200	KLF5	3.66022	0.092631	20.4127	0.239139
1	382200	PRGR	3.34419	0.084633	18.6502	0.258538
1	388100	NFYA	3.29335	0.0833464	18.3667	0.261954
1	400600	KMT2B	3.19059	0.0807458	17.7936	0.269138
1	411100	GCR	3.1091	0.0786834	17.3391	0.275119
1	411800	TAL1	3.10381	0.0785497	17.3097	0.275516
1	427500	MYB	2.98982	0.0756649	16.674	0.284364
1	434000	NRF1	2.94504	0.0745317	16.4242	0.287995
1	525300	ETS1	2.43318	0.0615777	13.5696	0.337092
1	539300	P53	2.37002	0.0599791	13.2173	0.344316
1	560300	FLI1	2.28119	0.0577311	12.722	0.355003
1	679300	CTCF	1.88157	0.0476178	10.4933	0.412355
1	709600	MAX	1.80122	0.0455845	10.0453	0.426125
0	31600	FOXK1	0	0	149.321	1
0	85000	IKZF1	0	0	55.5121	1
0	9600	MEIS1	0	0	491.514	1
0	1000	PO2F1	0	0	4718.53	1
0	1000	SMRC1	0	0	4718.53	1
0	43400	STAT3	0	0	108.722	1
0	132100	AP2A	0	0	35.7194	1
0	8600	ARNT	0	0	548.666	1
0	102500	ASCL1	0	0	46.0344	1
0	8300	ATF4	0	0	568.498	1
0	300	ATRX	0	0	15728.4	1
0	39500	BMAL1	0	0	119.456	1
0	400	CDX2	0	0	11796.3	1
0	121800	CEBPA	0	0	38.74	1
0	175000	CEBPB	0	0	26.963	1
0	35400	COE1	0	0	133.292	1
0	22400	COT2	0	0	210.649	1
0	5800	DUX4	0	0	813.54	1
0	101100	EGR2	0	0	46.6719	1
0	418900	ELF1	0	0	11.2641	1
0	7600	EPAS1	0	0	620.859	1
0	291600	ERG	0	0	16.1815	1
0	243900	FOS	0	0	19.3462	1
0	11400	FOSL2	0	0	413.906	1
0	697500	FOXA1	0	0	6.76492	1
0	92300	FOXA2	0	0	51.1217	1
0	1800	FOXO1	0	0	2621.41	1
0	258800	FOXP1	0	0	18.2323	1
0	254500	GATA2	0	0	18.5404	1
0	102000	GATA4	0	0	46.2601	1
0	226400	GATA6	0	0	20.8416	1
0	144600	GRHL2	0	0	32.6316	1
0	233600	HIF1A	0	0	20.1992	1
0	182300	HNF4A	0	0	25.8833	1
0	134000	HSF1	0	0	35.2129	1
0	10800	IRF2	0	0	436.901	1
0	129400	JUND	0	0	36.4647	1
0	192700	KDM5A	0	0	24.4864	1
0	95400	KDM5C	0	0	49.4605	1
0	50100	KLF1	0	0	94.1823	1
0	100200	KLF4	0	0	47.0911	1
0	300	KLF6	0	0	15728.4	1
0	159700	KMT2A	0	0	29.5462	1
0	49500	LEF1	0	0	95.3239	1
0	15800	LYL1	0	0	298.641	1
0	89800	MAF	0	0	52.5449	1
0	84400	MITF	0	0	55.9068	1
0	14500	MYBB	0	0	325.416	1
0	190700	NANOG	0	0	24.7432	1
0	54200	NCOA1	0	0	87.0578	1
0	29300	NCOR2	0	0	161.042	1
0	93000	NFE2	0	0	50.7369	1
0	20600	NFKB1	0	0	229.055	1
0	27100	NKX31	0	0	174.116	1
0	2200	NR1H3	0	0	2144.79	1
0	87500	NR2C2	0	0	53.9261	1
0	3900	OTX2	0	0	1209.88	1
0	78900	PAX5	0	0	59.8039	1
0	700	PAX6	0	0	6740.76	1
0	20100	PDX1	0	0	234.753	1
0	32700	PRD14	0	0	144.298	1
0	10200	PRDM1	0	0	462.601	1
0	147500	RARA	0	0	31.99	1
0	78900	SIX2	0	0	59.8039	1
0	98200	SMAD1	0	0	48.0502	1
0	54900	SMAD2	0	0	85.9477	1
0	219500	SMAD3	0	0	21.4967	1
0	98600	SMAD4	0	0	47.8553	1
0	1800	SNPC4	0	0	2621.41	1
0	363400	SOX2	0	0	12.9844	1
0	500	SOX9	0	0	9437.06	1
0	670300	SPI1	0	0	7.03943	1
0	3500	STAT4	0	0	1348.15	1
0	78300	TBX21	0	0	60.2622	1
0	76200	TEAD1	0	0	61.923	1
0	75000	TEAD4	0	0	62.9137	1
0	145100	TFAP4	0	0	32.5192	1
0	27900	TFE2	0	0	169.123	1
0	464200	TYY1	0	0	10.1649	1
0	1200	ZBT16	0	0	3932.11	1
0	279700	ZN143	0	0	16.87	1
0	3300	ZN263	0	0	1429.86	1

### Sheet: TableS3D
Number of mutations at TFBS+DHS at promoters	base pairs	Transcription Factor	Rate Ratio	2.5% CI	97.5% CI	p-value
6	429900	SP1	17.8388	6.54004	38.8841	1.52044e-06
4	231400	RXRA	22.0942	6.01507	56.6428	3.8893e-05
4	360900	HTF4	14.1662	3.85671	36.318	0.000212311
3	184200	JUN	20.8168	4.28992	60.9079	0.000448954
4	487000	ANDR	10.4981	2.85808	26.9141	0.000651011
2	80300	STA5A	31.8344	3.85309	115.121	0.00189501
2	116200	P63	21.9991	2.66268	79.5542	0.00389496
3	417900	KDM5B	9.17551	1.89089	26.8467	0.0045774
2	143300	E2F4	17.8388	2.15913	64.5094	0.00584103
1	13700	UBF1	93.2956	2.36108	520.3	0.0106657
2	221000	MYCN	11.567	1.40002	41.8289	0.0133466
2	250700	NCOR1	10.1966	1.23416	36.8735	0.0169147
1	22300	ESR2	57.3161	1.45053	319.646	0.0173028
1	22700	BACH2	56.3061	1.42497	314.014	0.0176104
1	24000	JARD2	53.2562	1.34778	297.005	0.0186095
2	279600	ETV1	9.1427	1.10659	33.0622	0.0207296
2	322000	SUH	7.93882	0.96088	28.7087	0.0269032
2	352200	PO5F1	7.25809	0.878488	26.247	0.0316939
2	377200	FOXM1	6.77704	0.820264	24.5074	0.0358929
2	384800	BCL6	6.64319	0.804063	24.0234	0.0372096
2	397200	GABPA	6.4358	0.778961	23.2734	0.0393971
2	415100	GATA1	6.15827	0.745371	22.2698	0.0426385
2	425200	CREB1	6.01199	0.727666	21.7408	0.0445099
1	62100	ERR1	20.5821	0.520882	114.784	0.0474431
2	467000	TF65	5.47387	0.662534	19.7948	0.0525663
2	469200	ESR1	5.44821	0.659428	19.702	0.0530037
2	471900	MYC	5.41703	0.655655	19.5893	0.0535423
2	473700	RUNX1	5.39645	0.653163	19.5149	0.0539024
2	478200	E2F1	5.34567	0.647017	19.3312	0.0548066
1	89800	ELK4	14.2333	0.360209	79.3777	0.0678726
1	113900	ATF3	11.2217	0.283993	62.5822	0.0852902
1	139400	ZFX	9.16893	0.232043	51.1343	0.103365
1	143800	ZBT17	8.88838	0.224943	49.5697	0.106448
1	153000	NKX21	8.35392	0.211417	46.589	0.112859
1	162700	TF7L2	7.85586	0.198812	43.8114	0.119568
1	168400	REST	7.58996	0.192083	42.3285	0.123487
1	184900	VDR	6.91265	0.174942	38.5512	0.134733
1	190900	PPARG	6.69539	0.169443	37.3395	0.138787
1	213800	IRF1	5.97825	0.151294	33.3401	0.154085
1	248800	AP2C	5.13726	0.130011	28.65	0.176942
1	258500	STAT1	4.94448	0.125132	27.5749	0.183167
1	262300	TBP	4.87285	0.12332	27.1754	0.185593
1	264000	PRGR	4.84147	0.122526	27.0004	0.186676
1	288100	KLF5	4.43648	0.112276	24.7418	0.201872
1	308300	GCR	4.1458	0.10492	23.1207	0.214391
1	318000	TAL1	4.01934	0.101719	22.4155	0.220332
1	333500	KMT2B	3.83253	0.0969918	21.3737	0.229733
1	333800	NFYA	3.82909	0.0969046	21.3545	0.229914
1	349400	MYB	3.65813	0.092578	20.401	0.239258
1	352800	NRF1	3.62287	0.0916858	20.2044	0.24128
1	412700	P53	3.09704	0.0783784	17.2719	0.276027
1	431300	ETS1	2.96348	0.0749983	16.527	0.286489
1	435800	FLI1	2.93288	0.0742238	16.3564	0.288997
1	487100	CTCF	2.624	0.0664068	14.6338	0.316976
1	505800	MAX	2.52699	0.0639517	14.0928	0.326899
0	15600	COT2	0	0	302.47	1
0	7200	IRF2	0	0	655.352	1
0	8900	LYL1	0	0	530.172	1
0	72500	NFE2	0	0	65.0832	1
0	18100	NKX31	0	0	260.692	1
0	1600	NR1H3	0	0	2949.08	1
0	1600	OTX2	0	0	2949.08	1
0	1000	ZBT16	0	0	4718.53	1
0	102200	AP2A	0	0	46.1696	1
0	6300	ARNT	0	0	748.973	1
0	62400	ASCL1	0	0	75.6175	1
0	5200	ATF4	0	0	907.41	1
0	100	ATRX	0	0	47185.3	1
0	29700	BMAL1	0	0	158.873	1
0	300	CDX2	0	0	15728.4	1
0	76400	CEBPA	0	0	61.7609	1
0	108200	CEBPB	0	0	43.6093	1
0	24600	COE1	0	0	191.81	1
0	3300	DUX4	0	0	1429.86	1
0	81600	EGR2	0	0	57.8251	1
0	356100	ELF1	0	0	13.2506	1
0	5600	EPAS1	0	0	842.595	1
0	229900	ERG	0	0	20.5243	1
0	193900	FOS	0	0	24.3349	1
0	5100	FOSL2	0	0	925.202	1
0	459400	FOXA1	0	0	10.2711	1
0	66200	FOXA2	0	0	71.2769	1
0	26300	FOXK1	0	0	179.412	1
0	1300	FOXO1	0	0	3629.64	1
0	218900	FOXP1	0	0	21.5556	1
0	172400	GATA2	0	0	27.3697	1
0	166500	GATA3	0	0	28.3395	1
0	81400	GATA4	0	0	57.9672	1
0	176800	GATA6	0	0	26.6885	1
0	100700	GRHL2	0	0	46.8573	1
0	186500	HIF1A	0	0	25.3004	1
0	140600	HNF4A	0	0	33.56	1
0	101100	HSF1	0	0	46.6719	1
0	67600	IKZF1	0	0	69.8008	1
0	103100	JUND	0	0	45.7665	1
0	162000	KDM5A	0	0	29.1267	1
0	73700	KDM5C	0	0	64.0235	1
0	39000	KLF1	0	0	120.988	1
0	77100	KLF4	0	0	61.2001	1
0	300	KLF6	0	0	15728.4	1
0	101500	KMT2A	0	0	46.488	1
0	41100	LEF1	0	0	114.806	1
0	75900	MAF	0	0	62.1677	1
0	5800	MEIS1	0	0	813.54	1
0	65300	MITF	0	0	72.2593	1
0	13200	MYBB	0	0	357.464	1
0	142300	NANOG	0	0	33.159	1
0	44800	NCOA1	0	0	105.324	1
0	20600	NCOR2	0	0	229.055	1
0	16500	NFKB1	0	0	285.972	1
0	74200	NR2C2	0	0	63.5921	1
0	62700	PAX5	0	0	75.2557	1
0	500	PAX6	0	0	9437.06	1
0	11600	PDX1	0	0	406.77	1
0	700	PO2F1	0	0	6740.76	1
0	22900	PRD14	0	0	206.049	1
0	7900	PRDM1	0	0	597.282	1
0	119300	RARA	0	0	39.5518	1
0	32700	SIX2	0	0	144.298	1
0	69800	SMAD1	0	0	67.6007	1
0	40800	SMAD2	0	0	115.65	1
0	167200	SMAD3	0	0	28.2209	1
0	75600	SMAD4	0	0	62.4144	1
0	800	SMRC1	0	0	5898.16	1
0	1700	SNPC4	0	0	2775.61	1
0	260000	SOX2	0	0	18.1482	1
0	300	SOX9	0	0	15728.4	1
0	469300	SPI1	0	0	10.0544	1
0	33600	STAT3	0	0	140.432	1
0	2700	STAT4	0	0	1747.6	1
0	61300	TBX21	0	0	76.9744	1
0	47500	TEAD1	0	0	99.3375	1
0	50700	TEAD4	0	0	93.0677	1
0	114500	TFAP4	0	0	41.2099	1
0	20000	TFE2	0	0	235.927	1
0	388200	TYY1	0	0	12.1549	1
0	237500	ZN143	0	0	19.8675	1
0	2300	ZN263	0	0	2051.54	1
