## Supplementary material for "Enrichment of somatic mutations in schizophrenia brain targets prenatally active transcription factor bindings sites": Table S5

### Sheet: Sheet1
Track name	Source
fetal_brain	https://egg2.wustl.edu/roadmap/data/byFileType/peaks/consolidated/broadPeak/E081-DNase.hotspot.fdr0.01.broad.bed.gz
fetal_neuron_girskis	Girskis et al, Neuron, 2021
fetal_npc_girskis	Girskis et al, Neuron, 2021
fetal_brain_girskis	Girskis et al, Neuron, 2021
pancreas	https://egg2.wustl.edu/roadmap/data/byFileType/peaks/consolidated/broadPeak/E098-DNase.hotspot.fdr0.01.broad.bed.gz
fetal_kidney	https://egg2.wustl.edu/roadmap/data/byFileType/peaks/consolidated/broadPeak/E086-DNase.hotspot.fdr0.01.broad.bed.gz
fetal_lung	https://egg2.wustl.edu/roadmap/data/byFileType/peaks/consolidated/broadPeak/E088-DNase.hotspot.fdr0.01.broad.bed.gz
psoas_muscle	https://egg2.wustl.edu/roadmap/data/byFileType/peaks/consolidated/broadPeak/E100-DNase.hotspot.fdr0.01.broad.bed.gz
fetal_muscle_leg	https://egg2.wustl.edu/roadmap/data/byFileType/peaks/consolidated/broadPeak/E090-DNase.hotspot.fdr0.01.broad.bed.gz
foreskin_keratinocyte	https://egg2.wustl.edu/roadmap/data/byFileType/peaks/consolidated/broadPeak/E057-DNase.hotspot.fdr0.01.broad.bed.gz
ault_middle_frontal_area_brain	https://www.encodeproject.org/files/ENCFF853WHS/@@download/ENCFF853WHS.bed.gz
brain DHS	DHS not overlapped by DHS regions from non-brain tissues tracks
non-brain DHS	DHS not overlapped by DHS regions from brain-tissue tracks
adult DHS	DHS not overlapped by DHS regions from fetal tissue tracks
fetal DHS	DHS not overlapped by DHS regions in adult tissue tracks
